# Inference and effects of barcode multiplets in droplet-based single-cell assays

**DOI:** 10.1101/824003

**Authors:** Caleb A. Lareau, Sai Ma, Fabiana M. Duarte, Jason D. Buenrostro

## Abstract

A widespread assumption for single-cell analyses specifies that one cell’s nucleic acids are predominantly captured by one oligonucleotide barcode. However, we show that ∼13-21% of cell barcodes from the 10x Chromium scATAC-seq assay may have been derived from a droplet with more than one oligonucleotide sequence, which we call “barcode multiplets”. We demonstrate that barcode multiplets can be derived from at least two different sources. First, we confirm that ∼4% of droplets from the 10x platform may contain multiple beads. Additionally, we find that ∼5-7% of beads may contain multiple oligonucleotide barcodes. We show that this artifact can confound single-cell analyses, including the interpretation of clonal diversity and proliferation of intra-tumor lymphocytes. Overall, our work provides a conceptual and computational framework to identify and assess the impacts of barcode multiplets in single-cell data.
