## Supplementary material for "Inference and effects of barcode multiplets in droplet-based single-cell assays": Table S1

### Sheet: Sheet1
Experiment 1 - v1 beads
numberOfBeads	FOV1	FOV2	FOV3	FOV4	FOV5	FOV6	FOV7	FOV8	FOV9	FOV10
0	55	54	49	52	57	44	32	41	45	55
1	112	117	115	114	101	109	110	110	104	101
2	9	8	8	8	5	8	6	6	7	7
3	5	3	1	3	2	4	0	3	2	2
4orMore	3	2	5	3	10	4	4	6	5	5
Experiment 2 - v1 beads
numberOfBeads	FOV1	FOV2	FOV3	FOV4	FOV5	FOV6	FOV7	FOV8	FOV9	FOV10
0	25	18	20	19	23	12	21	9	11	22
1	107	115	121	113	108	100	96	106	102	91
2	1	1	2	1	0	1	0	2	2	2
3	0	1	0	0	0	0	0	1	0	0
4orMore	0	1	1	1	0	1	0	0	1	0
Experiment 3 - v1.1 beads
numberOfBeads	FOV1	FOV2	FOV3	FOV4	FOV5	FOV6	FOV7	FOV8	FOV9	FOV10
0	9	4	7	6	4	8	6	8	6	5
1	66	80	72	83	84	76	89	89	86	91
2	0	0	0	0	0	0	0	1	0	1
3	1	0	0	0	1	0	0	0	1	0
4orMore	0	1	0	0	0	1	0	0	0	0
