## Supplementary material for "Inference and effects of barcode multiplets in droplet-based single-cell assays": Table S3

### Sheet: Sheet1
Barcode	bap_id	n_beads	Cluster	TSNE.1	TSNE.2	MultipletID
TTTGCGCCAAACCCTA-1	atac_v1_pbmc_5k_possorted_bam_BC3848_N09	9	7	-16.5198	-26.1451	Multiplet1
TTTGCGCCAAAGACGC-1	atac_v1_pbmc_5k_possorted_bam_BC3848_N09	9	7	-16.4695	-25.7067	Multiplet1
TTTGCGCCAAGACTTC-1	atac_v1_pbmc_5k_possorted_bam_BC3848_N09	9	7	-12.7056	-25.1618	Multiplet1
TTTGCGCCAAGTCTGT-1	atac_v1_pbmc_5k_possorted_bam_BC3848_N09	9	7	-16.5315	-23.1532	Multiplet1
TTTGCGCCACAGTAGG-1	atac_v1_pbmc_5k_possorted_bam_BC3848_N09	9	7	-16.2566	-25.8732	Multiplet1
TTTGCGCCACGAACGA-1	atac_v1_pbmc_5k_possorted_bam_BC3848_N09	9	7	-13.9975	-23.5827	Multiplet1
TTTGCGCCAGAACAGC-1	atac_v1_pbmc_5k_possorted_bam_BC3848_N09	9	7	-16.7552	-26.0885	Multiplet1
TTTGCGCCAGTTCGGC-1	atac_v1_pbmc_5k_possorted_bam_BC3848_N09	9	7	-16.2945	-25.9972	Multiplet1
TTTGCGCCATCGGCCA-1	atac_v1_pbmc_5k_possorted_bam_BC3848_N09	9	7	-16.7636	-26.7824	Multiplet1
AACCGATAGAGTGGAA-1	atac_v1_pbmc_5k_possorted_bam_BC2220_N09	9	2	3.31602	29.0288	Multiplet2
AGTCCGGAGAGTGGAA-1	atac_v1_pbmc_5k_possorted_bam_BC2220_N09	9	2	-2.06411	18.9271	Multiplet2
CGTAAACAGAGTGGAA-1	atac_v1_pbmc_5k_possorted_bam_BC2220_N09	9	2	5.30093	20.8716	Multiplet2
CTGTATTAGAGTGGAA-1	atac_v1_pbmc_5k_possorted_bam_BC2220_N09	9	2	-0.387351	27.8031	Multiplet2
GCTCACTAGAGTGGAA-1	atac_v1_pbmc_5k_possorted_bam_BC2220_N09	9	2	-5.03706	21.8569	Multiplet2
GGAACTTAGAGTGGAA-1	atac_v1_pbmc_5k_possorted_bam_BC2220_N09	9	2	-4.89891	21.055	Multiplet2
TAATCGGAGAGTGGAA-1	atac_v1_pbmc_5k_possorted_bam_BC2220_N09	9	2	-3.29952	22.3218	Multiplet2
TCCAGAAAGAGTGGAA-1	atac_v1_pbmc_5k_possorted_bam_BC2220_N09	9	2	4.52091	14.0765	Multiplet2
TTGTTCAAGAGTGGAA-1	atac_v1_pbmc_5k_possorted_bam_BC2220_N09	9	2	3.56762	18.975	Multiplet2
AAAGGATAGTCAACTC-1	atac_v1_pbmc_5k_possorted_bam_BC2312_N08	8	10	-8.11738	-5.2141	Multiplet3
ATGTCGAAGTCAACTC-1	atac_v1_pbmc_5k_possorted_bam_BC2312_N08	8	10	-12.2967	-4.60876	Multiplet3
CATAACGAGTCAACTC-1	atac_v1_pbmc_5k_possorted_bam_BC2312_N08	8	10	-8.13551	-4.00457	Multiplet3
GGAATCTAGTCAACTC-1	atac_v1_pbmc_5k_possorted_bam_BC2312_N08	8	10	-5.42739	5.47219	Multiplet3
GGCACGTAGTCAACTC-1	atac_v1_pbmc_5k_possorted_bam_BC2312_N08	8	10	-5.48962	-28.2288	Multiplet3
GTCACAAAGTCAACTC-1	atac_v1_pbmc_5k_possorted_bam_BC2312_N08	8	10	-16.0372	-7.64775	Multiplet3
GTCACCTAGTCAACTC-1	atac_v1_pbmc_5k_possorted_bam_BC2312_N08	8	10	-8.64247	-6.18187	Multiplet3
TATCGAGAGTCAACTC-1	atac_v1_pbmc_5k_possorted_bam_BC2312_N08	8	10	-8.03332	-3.81457	Multiplet3
AACCGATAGCGTTGCC-1	atac_v1_pbmc_5k_possorted_bam_BC0373_N08	8	3	-1.37581	-20.5985	Multiplet4
AGTCCGGAGCGTTGCC-1	atac_v1_pbmc_5k_possorted_bam_BC0373_N08	8	3	-5.17644	-20.9298	Multiplet4
CAGGATTAGCGTTGCC-1	atac_v1_pbmc_5k_possorted_bam_BC0373_N08	8	3	1.66068	-20.4979	Multiplet4
GCATTGAAGCGTTGCC-1	atac_v1_pbmc_5k_possorted_bam_BC0373_N08	8	3	7.36489	-19.4182	Multiplet4
GGAACTTAGCGTTGCC-1	atac_v1_pbmc_5k_possorted_bam_BC0373_N08	8	3	-2.00645	-23.775	Multiplet4
TAATCGGAGCGTTGCC-1	atac_v1_pbmc_5k_possorted_bam_BC0373_N08	8	3	-4.62654	-21.3103	Multiplet4
TAGACTGAGCGTTGCC-1	atac_v1_pbmc_5k_possorted_bam_BC0373_N08	8	3	0.68227	-23.4101	Multiplet4
TTGTTCAAGCGTTGCC-1	atac_v1_pbmc_5k_possorted_bam_BC0373_N08	8	3	-0.231843	-19.9549	Multiplet4
AACCGATAGTTACCAC-1	atac_v1_pbmc_5k_possorted_bam_BC4076_N07	7	1	26.0246	7.31077	Multiplet5
CGTAAACAGTTACCAC-1	atac_v1_pbmc_5k_possorted_bam_BC4076_N07	7	4	14.9571	19.6028	Multiplet5
CTGTATTAGTTACCAC-1	atac_v1_pbmc_5k_possorted_bam_BC4076_N07	7	4	36.7388	10.5307	Multiplet5
GCTCACTAGTTACCAC-1	atac_v1_pbmc_5k_possorted_bam_BC4076_N07	7	5	26.6667	6.3588	Multiplet5
GGAACTTAGTTACCAC-1	atac_v1_pbmc_5k_possorted_bam_BC4076_N07	7	1	6.01655	11.407	Multiplet5
TAATCGGAGTTACCAC-1	atac_v1_pbmc_5k_possorted_bam_BC4076_N07	7	1	23.3612	7.21295	Multiplet5
TCCAGAAAGTTACCAC-1	atac_v1_pbmc_5k_possorted_bam_BC4076_N07	7	2	4.65906	13.466	Multiplet5
CACCTGTTCCTCCTGA-1	atac_v1_pbmc_5k_possorted_bam_BC4341_N06	6	1	6.5279	-4.66352	Multiplet6
CTCAGAACAGAACAGC-1	atac_v1_pbmc_5k_possorted_bam_BC4341_N06	6	13	6.73611	-4.69888	Multiplet6
GGTCATACAAACCTAC-1	atac_v1_pbmc_5k_possorted_bam_BC4341_N06	6	1	6.56275	-4.54728	Multiplet6
TACTCGCAGTCCCTCT-1	atac_v1_pbmc_5k_possorted_bam_BC4341_N06	6	2	7.03961	-4.78473	Multiplet6
TAGACTGGTGTGAGGT-1	atac_v1_pbmc_5k_possorted_bam_BC4341_N06	6	1	6.73311	-4.6035	Multiplet6
TATTGCTCACGGCCAT-1	atac_v1_pbmc_5k_possorted_bam_BC4341_N06	6	1	6.60048	-4.33064	Multiplet6
AACGTACTCTGGCTAA-1	atac_v1_pbmc_5k_possorted_bam_BC2839_N06	6	13	3.97159	-5.88922	Multiplet7
ACAGCGCGTAATGCCT-1	atac_v1_pbmc_5k_possorted_bam_BC2839_N06	6	8	3.86328	-5.2119	Multiplet7
ACAGCGCGTCAGACGA-1	atac_v1_pbmc_5k_possorted_bam_BC2839_N06	6	13	4.1422	-6.24033	Multiplet7
ACAGCGCGTCGAGGAT-1	atac_v1_pbmc_5k_possorted_bam_BC2839_N06	6	13	3.80248	-7.00454	Multiplet7
ACAGCGCGTGAGGTCA-1	atac_v1_pbmc_5k_possorted_bam_BC2839_N06	6	6	3.31314	-6.04137	Multiplet7
ACAGCGCGTTTAGAAG-1	atac_v1_pbmc_5k_possorted_bam_BC2839_N06	6	13	5.13059	-5.86507	Multiplet7
TTAGGTGGTAATGCCT-1	atac_v1_pbmc_5k_possorted_bam_BC0809_N06	6	7	-15.9006	-24.1151	Multiplet8
TTAGGTGGTCAGACGA-1	atac_v1_pbmc_5k_possorted_bam_BC0809_N06	6	7	-16.7198	-24.9081	Multiplet8
TTAGGTGGTCGAGGAT-1	atac_v1_pbmc_5k_possorted_bam_BC0809_N06	6	7	-14.7752	-22.7837	Multiplet8
TTAGGTGGTGAGGTCA-1	atac_v1_pbmc_5k_possorted_bam_BC0809_N06	6	7	-14.6642	-24.0958	Multiplet8
TTAGGTGGTTGGAGGT-1	atac_v1_pbmc_5k_possorted_bam_BC0809_N06	6	7	-19.1796	-20.7603	Multiplet8
TTAGGTGGTTTAGAAG-1	atac_v1_pbmc_5k_possorted_bam_BC0809_N06	6	7	-15.9867	-22.8055	Multiplet8
GTCACTCTCACCCTTG-1	atac_v1_pbmc_5k_possorted_bam_BC4330_N06	6	1	14.2028	3.91725	Multiplet9
GTCACTCTCAGGATCT-1	atac_v1_pbmc_5k_possorted_bam_BC4330_N06	6	1	19.0922	12.6231	Multiplet9
GTCACTCTCCAACAAC-1	atac_v1_pbmc_5k_possorted_bam_BC4330_N06	6	1	19.6237	8.26706	Multiplet9
GTCACTCTCCCGTAGG-1	atac_v1_pbmc_5k_possorted_bam_BC4330_N06	6	1	23.4452	2.51808	Multiplet9
GTCACTCTCCTTACGC-1	atac_v1_pbmc_5k_possorted_bam_BC4330_N06	6	1	10.7239	10.0518	Multiplet9
GTCACTCTCGATAGGG-1	atac_v1_pbmc_5k_possorted_bam_BC4330_N06	6	1	13.7966	2.68904	Multiplet9
